## Supplementary Table 1 for "KSTITCH links cellular morphology and gene expression in spatial transcriptomics"

### Sheet: Supp Table 1A
CEP	Signature	Raw_r	Raw_p	Adjusted_r	Adjusted_p	Delta_r	Raw_FDR	Adjusted_FDR
Nuclear CEP1	Basal	0.267024	2.395e-39	0.30308	1.01192e-50	0.0360563	5.38876e-39	2.27682e-50
Nuclear CEP1	Granular	-0.525876	6.04244e-166	-0.581163	1.07901e-210	-0.0552874	5.4382e-165	9.71111e-210
Nuclear CEP1	Spinous	-0.0307252	0.13808	-0.0359521	0.0826676	-0.0052269	0.13808	0.0826676
Nuclear CEP2	Basal	-0.0571797	0.00575469	-0.0663745	0.00134405	-0.00919472	0.00739889	0.00172806
Nuclear CEP2	Granular	-0.469041	7.78165e-128	-0.515835	1.12013e-158	-0.0467942	3.50174e-127	5.04057e-158
Nuclear CEP2	Spinous	0.3727	1.02911e-77	0.419296	6.44717e-100	0.0465955	3.08732e-77	1.93415e-99
Nuclear CEP3	Basal	0.0390714	0.0592827	0.0447984	0.0305557	0.00572703	0.0666931	0.0343751
Nuclear CEP3	Granular	0.188973	3.51866e-20	0.207847	3.65285e-24	0.0188736	6.33359e-20	6.57512e-24
Nuclear CEP3	Spinous	-0.176631	8.63104e-18	-0.198581	3.70396e-22	-0.02195	1.29466e-17	5.55594e-22

### Sheet: Supp Table 1B
CSP	Signature	Raw_r	Raw_p	Adjusted_r	Adjusted_p	Delta_r	Raw_FDR	Adjusted_FDR
Nuclear CSP1	eccentricity	0.398787	1.0538e-89	0.502779	1.38768e-149	0.103992	1.0538e-89	2.77536e-149
Nuclear CSP2	eccentricity	-0.46699	1.36862e-126	-0.457998	3.12997e-121	0.00899135	2.73725e-126	3.12997e-121

### Sheet: Supp Table 1C
CEP	Signature	Raw_r	Raw_p	Adjusted_r	Adjusted_p	Delta_r	Raw_FDR	Adjusted_FDR
Nuclear_CEP1	Slenders et. al 2025 EndoMT	-0.364777	1.12824e-89	-0.363336	6.24503e-89	0.00144045	1.12824e-89	6.24503e-89
Cellular_CEP1	Slenders et. al 2025 EndoMT	-0.383728	8.19718e-100	-0.385951	4.78365e-101	-0.0022226	1.63944e-99	9.5673e-101

### Sheet: Supp Table 1D
CEP	Signature	Raw_r	Raw_p	Adjusted_r	Adjusted_p	Delta_r	Raw_FDR	Adjusted_FDR
Nuclear_CEP1	Hallmark IFNg Response	-0.206004	4.43308e-101	-0.213146	3.08345e-108	-0.00714171	4.43308e-101	3.08345e-108
Cellular_CEP1	Hallmark IFNg Response	-0.377747	0	-0.402252	0	-0.0245057	0	0
