## Supplementary Table 2 for "KSTITCH links cellular morphology and gene expression in spatial transcriptomics"

### Sheet: Supp Table 2A
sample_name	Malignant	Fibroblast	Endothelial	Melanocytes	Keratinocytes	Pericytes	Macrophages.DC	T.cells
Metastasis 1	12671	517	262	182	132	359	1118	469
Metastasis 2	16282	1593	394	321	677	441	1023	171
Metastasis 3	19892	825	414	0	0	551	11177	2266
Nevus 1	19292	1904	591	926	1939	487	995	387
Nevus 2	14707	2586	460	293	1400	325	685	222
Nevus 3	6693	1921	420	650	1539	239	609	197
Primary 1	10136	236	97	519	6	129	600	51
Primary 2	1817	486	263	296	744	158	832	447
Primary 3	7969	2030	538	706	123	272	2720	2386
Primary 4	10093	1911	730	253	214	874	2831	1421

### Sheet: Supp Table 2B
Rank	Factor 1	Factor 2	Factor 3	Factor 4	Factor 5	Factor 6	Factor 7	Factor 8	Factor 9	Factor 10
1	DCN	CD74	MT2A	ELANE	COL1A2	IL16	KDR	VIM	PPARG	IGKC
2	CFD	HLA-DPA1	JUNB	EFNA1	COL3A1	MZT2A	ACKR3	HSP90AB1	PTGS2	JCHAIN
3	GSN	HLA-DRA	ZFP36	COL27A1	COL1A1	COL16A1	MAML2	MIF	IFNAR1	IGHG1
4	CXCL14	B2M	FOS	CD58	FN1	DST	VSIR	CD63	IL1RL1	IGHA1
5	CXCL12	CCL19	MT1X	EPOR	COL6A3	MAF	ITGA2	RPL34	MMP7	HSP90B1
6	MGP	HLA-DRB1	DUSP1	ICAM3	COL6A1	SPRY2	NPPB	CD59	KRT19	XBP1
7	S100A6	HLA-A	ICAM1	SLC2A1	LUM	TNFRSF1A	SOD1	CTNNB1	LIF	ST6GAL1
8	CD81	HLA-B	CXCL1	ADGRE5	COL6A2	MXRA8	WNT11	LGALS1	NPPC	ITGA6
9	SELENOP	HLA-C	IER3	EFNB2	COL5A1	ACVR2A	PCNA	RPL21	TYROBP	CD74
10	APOD	LYZ	GADD45B	FLT1	COL12A1	FGFR1	HSPA1A	S100A4	COL9A3	FKBP11
11	CD9	HLA-DPB1	CXCL2	SPRY4	COL5A2	AHI1	AGR2	HSP90AA1	SFN	IRF3
12	MMP2	HLA-E	C11orf96	MZT2A	ITGB5	IRF3	MT1X	RPL37	WIF1	RGS5
13	IGFBP6	HLA-DRB5	CXCL3	STAT6	COL4A2	IGF1	TEK	S100A6	AQP3	HLA-DRB1
14	CLU	PTGDS	IL6	TUBB4B	CDH11	VEGFA	IGF1	GSTP1	IL6R	TYK2
15	ANXA2	IGFBP7	THBS1	TGFB3	MMP14	PDGFRB	DUSP2	RPL22	HDAC5	MZT2A
16	COL6A2	HLA-DQB1	NFKBIA	DDIT3	BGN	COL14A1	CXCL8	HSPB1	IFITM1	CCL3
17	S100A10	CD14	FGF7	BMP1	COL5A3	TNFRSF12A	ATG10	RPL32	IL18	ZFP36
18	IGFBP5	CCL2	HIF1A	TAP1	TPM1	TSHZ2	GSTP1	S100A10	ALCAM	GAS6
19	PSAP	CD68	CCL2	FABP5	VCAN	FZD1	CCL11	CALM2	TNFAIP6	SCG5
20	CD34	CXCL12	MZT2A	NOTCH3	MMP2	FZD7	CPB1	CRYAB	SPINK1	ADGRL4
21	VIM	COTL1	NDRG1	ST6GAL1	ITGA1	PDGFRA	CLEC14A	ANXA1	IGFBP5	HLA-B
22	COL1A2	OSMR	TNFAIP6	SMARCB1	THBS2	KRT18	DCN	LMNA	TNFRSF1B	GSTP1
23	CRIP1	IFITM1	TWIST2	FOXF1	CALD1	RXRB	JAK1	AKT1	CCL23	DUSP5
24	CAV1	IL32	TWIST1	WNT2B	COL18A1	HDAC1	HGF	LGALS3	HBB	PARP1
25	PTGDS	IFITM3	MMP2	CDK6	SERPINH1	SREBF1	CCND1	H2AZ1	SRGN	RPL22
26	ADIRF	STAT1	KLF2	UBE2C	B2M	ERBB2	ITGA5	STMN1	REG1A	TAGLN
27	COL1A1	ARHGDIB	RGCC	VEGFD	THBS1	BCL2	FKBP11	GPNMB	PTGS1	BTG1
28	GPNMB	SRGN	CDKN1A	BMP2	WNT5A	TSC22D1	TWIST1	EMP3	LDLR	ENTPD1
29	LGALS3	CD52	THBS2	PGF	LGALS1	WNT5B	KRT14	ANXA2	CHI3L1	BST2
30	COL3A1	C1QA	PTGES	MAP1LC3B	PSAP	PPARA	TNFSF12	H4C3	YBX3	HLA-A
31	COL14A1	TIMP1	ADGRD1	BMP4	PDGFRB	INHBB	HLA-DRB5	IFITM3	TGFB1	RPL32
32	ANGPTL1	PSAP	FAS	CD24	INHBA	KRT14	LCN2	RAC1	SERPINA1	ICAM3
33	S100A4	CCL5	IFITM3	NOTCH2	CD276	CFLAR	CLDN4	EIF5A	CCL4	RPL34
34	TWIST1	C1QB	ATF3	MRC2	STAT1	NADK	PTTG1	ETV5	HDAC3	ACTA2
35	IGFBP7	VCAM1	MX1	NR1H3	COL4A1	FZD4	ACKR1	CCND1	CCL3	WNT5B
36	NTRK2	GLUL	CLCF1	IFIT1	TNFRSF12A	IL11RA	KRT10	CALM1	PTGES2	ATG5
37	CD55	TNFSF10	HGF	IL11	BMP1	INSR	CD36	IGFBP7	AREG	BCL2
38	ANXA4	SELENOP	CD44	FGF2	JUN	EGFR	WIF1	HMGB2	NGFR	MIF
39	PTGIS	RPL21	STAT3	HMGN2	ITGAV	ESAM	RARRES2	GPX1	ACVRL1	VSIR
40	IL11RA	FCER1G	STAT5A	SAA2	MXRA8	PTHLH	H4C3	ETS1	FASN	COL4A5
41	THBS2	GPX1	LDLR	CLOCK	FGFR1	SPARCL1	C1QB	TUBB	BAX	ICAM2
42	ANXA1	IL1R1	CD55	S100A9	CALM2	MAPK14	NPPC	B2M	MMP9	KRT18
43	APP	STAT3	ENTPD1	BAX	SNAI2	MMP16	REG1A	CD44	IL11	PLAC8
44	GAS6	COL15A1	IL15RA	BMP5	SQSTM1	BEST1	BID	CALD1	VWF	BCL2L1
45	KITLG	C11orf96	IFITM1	PHLDA2	HLA-A	HSPA1B	PDGFC	TYK2	NPR1	INSR
46	RARG	CD4	GPX3	BTG1	HILPDA	DNMT3A	COL21A1	PTGES3	MZT2A	CCL4
47	HLA-C	VCAN	GATA3	PECAM1	PDGFRA	PGR	FZD4	BGN	VEGFC	IL15RA
48	PDGFRB	CSF1	CXCL14	S100A8	IFITM3	IGF1R	APOA1	ARF1	DPP4	KRT8
49	AXL	CD40	OSMR	NPR1	COL14A1	PTK2	THBS2	ITGA6	IL32	TYMS
50	NPPC	MX1	CD83	SIGIRR	RORA	CD47	NFKBIA	CD81	STAT3	EZR

### Sheet: Supp Table 2C
Love_etal_Fibroblast_Factor	Gao_etal_Signature	jaccard	jaccard_oe	Empirical p-value
Factor_1	c16	0.289855	6.04596	0
Factor_10	c17	0.0833333	3.38829	0.0123
Factor_2	c20	0.149254	3.86125	0
Factor_3	c14	0.244186	4.09549	0
Factor_4	c02	0.0705882	1.41543	0.2534
Factor_5	c09	0.232143	7.8295	0
Factor_6	c20	0.0694444	1.79655	0.1415
Factor_7	c12	0.0543478	1.02299	0.5475
Factor_8	c17	0.160714	6.53457	0
Factor_9	c17	0.031746	1.29078	0.4717

### Sheet: Supp Table 2D
Signature	Raw_meta_r	Raw_CI_low	Raw_CI_high	Raw_meta_p	Adjusted_meta_r	Adjusted_CI_low	Adjusted_CI_high	Adjusted_meta_p	Raw_meta_FDR	Adjusted_meta_FDR
c01	-0.0872079	-0.151273	-0.0224127	0.00839508	-0.088737	-0.153426	-0.0232905	0.00792743	0.018128	0.0168519
c03	0.240694	0.131839	0.343814	2.02523e-05	0.256227	0.138812	0.366539	2.69242e-05	0.000141766	0.000188469
c04	-0.0527696	-0.192284	0.0888351	0.465631	-0.0580197	-0.211305	0.0980515	0.466821	0.501449	0.50273
c05	0.276406	0.135984	0.40594	0.00015376	0.287973	0.145108	0.419075	0.000110296	0.000538159	0.000503302
c06	0.132259	0.0571305	0.205899	0.000586231	0.140269	0.062211	0.216622	0.000452877	0.00164145	0.00126806
c08	-0.272941	-0.324815	-0.21943	5.84296e-22	-0.287058	-0.344099	-0.227906	6.60283e-20	8.18015e-21	9.24396e-19
c09	-0.0545645	-0.193413	0.0864268	0.44856	-0.0617562	-0.214744	0.0941899	0.438121	0.501449	0.50273
c11	-0.0994233	-0.172917	-0.0248284	0.00906399	-0.102105	-0.176811	-0.0262284	0.00842595	0.018128	0.0168519
c12	-0.0729455	-0.160307	0.0155499	0.106083	-0.0728016	-0.16026	0.0157914	0.10716	0.148516	0.150024
c14	0.0194324	-0.0885521	0.126965	0.72485	0.0206126	-0.0894345	0.130162	0.714097	0.72485	0.714097
c16	0.0589639	-0.0520974	0.168585	0.298017	0.0702666	-0.0544767	0.19285	0.269444	0.379294	0.342928
c17	-0.0760085	-0.161695	0.0108154	0.0861217	-0.0774838	-0.166407	0.0126892	0.0920622	0.133967	0.143208
c19	-0.116906	-0.214321	-0.0171872	0.0216754	-0.145053	-0.261282	-0.0246766	0.0183521	0.037932	0.0321161
c20	-0.0871136	-0.129901	-0.0440022	7.72416e-05	-0.0889246	-0.134312	-0.0431649	0.0001438	0.000360461	0.000503302
