## Supplementary Table 3 for "KSTITCH links cellular morphology and gene expression in spatial transcriptomics"

### Sheet: Supp Table 3A
## Factors of malignant cells derived from Love et. al cohort
Rank	Factor 1	Factor 2	Factor 3	Factor 4	Factor 5	Factor 6	Factor 7	Factor 8	Factor 9	Factor 10
1	FOS	CRYAB	COL1A2	MZT2A	APOD	CD74	GPX3	KRT10	CDH1	TOP2A
2	IFITM1	MGP	COL1A1	TNFRSF14	TIMP1	HLA-DRA	CD44	FABP5	LGALS3	HMGB2
3	C11orf96	COL11A1	DCN	IRF3	HSP90B1	HLA-DRB1	RPL22	KRT80	AKT1	CENPF
4	ZFP36	MIF	COL6A2	TPM2	LGALS3BP	HLA-DPA1	RPL34	S100A2	GDF15	MKI67
5	JUNB	GSTP1	LUM	KRT8	S100A6	HLA-DPB1	RPL32	CD24	CDK2	H2AZ1
6	PRAME	ANXA2	COL6A1	KRT18	HLA-C	HLA-DQA1	HSP90AB1	DUSP1	ITGA3	BIRC5
7	JUN	S100A10	MMP2	FKBP11	PSAP	HLA-B	ETV5	JUNB	MMP14	CDKN3
8	HLA-E	STMN1	COL5A1	TNFRSF12A	B2M	HLA-DRB5	RPL37	HSPB1	CTNNB1	UBE2C
9	IRF4	CD59	IGFBP5	COL16A1	HLA-B	IFI27	GPNMB	LCN2	DUSP4	PTTG1
10	SOX4	SRGN	S100A4	COL27A1	HLA-A	HLA-DQB1	RPL21	EPHA2	LMNA	TYMS
11	IFITM3	FN1	GSN	NPPC	IGFBP7	HLA-C	NDRG1	AZGP1	ANXA2	STMN1
12	MX1	ANXA1	S100A6	ST6GALNAC3	TNFRSF19	TAP1	VIM	EGFR	ADGRG1	TUBB
13	MZT2A	LAMP2	COL5A2	RXRB	CD63	CIITA	BTG1	IER3	S100A10	TUBB4B
14	S100A4	CALM2	NGFR	SNAI2	IFITM3	HLA-A	SPARCL1	TYK2	TM4SF1	EZH2
15	EFNA1	VIM	COL5A3	SOX2	CTNNB1	B2M	RPS4Y1	SERPINA3	TGFBR1	PCNA
16	IL12RB2	HSP90AA1	COL12A1	DNMT3A	LGALS3	LGALS1	S100B	EPHA4	CD63	MT2A
17	DUSP4	SAT1	COL14A1	IL11	GSTP1	STAT1	SPRY4	YBX3	CDKN1A	DNMT1
18	RXRB	HSPB1	KIT	EFNA4	COL18A1	HLA-E	TYK2	TPM1	ITGB5	RAD51
19	MT2A	GPNMB	IGFBP7	RARA	COL4A1	TAP2	IGF1R	GSTP1	DST	LGALS1
20	STAT1	CALD1	CLU	STAT6	S100B	CD68	ERBB3	EZR	COL15A1	CHEK1
21	KLF2	CD81	COL15A1	COL9A3	CDK2	FN1	CD59	CDKN1A	ANXA1	CALM2
22	IER3	IL13RA1	THBS1	SREBF1	COL4A2	SPP1	CAV1	CD9	SQSTM1	BRCA1
23	AHR	LGALS1	PDGFA	IRF4	BST2	ICAM1	CD81	SLC2A1	DUSP6	CALM3
24	ETS1	CTNNB1	COL4A2	HILPDA	CALM1	CXCL1	HSP90AA1	CIITA	MIF	HSP90B1
25	ABL2	SEC61G	NPPC	PTK2	EZR	GPX1	HSPB1	TUBB4B	SYK	PTGES3
26	IL6ST	PRAME	AHR	SAT1	ITGAV	TUBB	CD63	EFNB2	EMP3	HSP90AA1
27	STAT3	ETS1	CD9	ITGA9	ITGB1	ANXA2	JAK1	NFKBIA	ERBB3	MIF
28	CD59	STAT5A	RAC2	TNFSF9	HSP90AA1	IFITM3	APP	CLU	FN1	CDK2
29	HLA-C	LMNA	IGF1	MAF	APP	IL32	ADGRG1	CD36	GSN	EIF5A
30	TSC22D1	APP	TIMP1	ADGRA3	MIF	S100A6	MAML2	EPHB3	IGF2R	RAC1
31	IL16	ADGRA3	COTL1	CELSR1	LTBR	COTL1	COL27A1	ZFP36	EFNA5	MT1X
32	GADD45B	ARHGDIB	MMP16	VHL	IL1RAP	VIM	KDR	OSMR	CALM2	RB1
33	RPL21	GPX1	LIF	CSF1	STAT1	CCL5	CALM3	JUN	CCND1	EMP3
34	SPRY2	CAV1	FGFR1	AATK	DST	BST2	SNAI2	JAG1	LGALS1	CHEK2
35	RPL34	TWIST1	IGFBP6	SAA1	RPS4Y1	MX1	PSAP	BCL2L1	CYSTM1	VIM
36	MAPK14	TPM1	IL1RAP	HMGN2	SQSTM1	ANXA1	GLUL	RXRA	CD9	CALM1
37	HLA-A	IFITM3	CAV1	WNT5B	FABP5	HIF1A	COL6A2	IL4R	RAC1	HIF1A
38	HLA-B	TM4SF1	THBS2	BMP1	CXCL1	RGS1	FGF2	CRYAB	PRAME	CLOCK
39	STAT5A	CD63	VCAN	SNAI1	MX1	FYB1	SOD1	DDR1	COL4A2	CDK4
40	RPL37	ITGB1	TGFBR2	TNFRSF11B	ITGB8	OAS2	CEACAM1	EIF5A	PSAP	RELT
41	OAS3	CD55	MRC2	ICAM3	MMP14	S100B	TNFRSF14	EFNB1	GPX1	GPX1
42	MYC	ANXA4	IGFBP3	IFIT1	H2AZ1	MAF	SPRY2	DUSP5	CALD1	LMNA
43	CD81	RAC1	SRGN	DNMT1	ITGA6	S100A10	ADGRA2	TM4SF1	TNFRSF10B	PARP1
44	NRIP3	KIT	APOD	IGKC	LGALS1	TNFRSF12A	DDR2	IFNGR1	ABL2	HSP90AB1
45	B2M	RBPJ	MMP1	NADK	ITGA3	IFITM1	APOD	MAF	ATG12	HMGN2
46	BECN1	MT1X	COL9A3	HTT	MT2A	XBP1	SAT1	LDLR	EIF5A	BAX
47	KRT18	MAP1LC3B	PGF	HDAC5	HIF1A	EIF5A	IL17D	ADGRB2	CCL28	SEC61G
48	IL6R	MT2A	LYN	ADGRL1	HLA-E	SRGN	DUSP6	ANXA2	ENTPD1	ANXA2
49	HSP90AB1	IRF4	LMNA	CDK5	EIF5A	SAT1	CELSR2	ADGRL2	ETV4	MZT2A
50	DDR2	TUBB	FZD1	NOTCH1	SOD1	CCL2	LAMP2	BAG3	BAX	COTL1

### Sheet: Supp Table 3B
Love_etal	Tsoi_Andrews	jaccard	jaccard_oe	p
Factor_8	(Tsoi) Undifferentiated	0.0243902	2.60331	0.0643
Factor_8	(Tsoi) Undifferentiated-Neural crest-like	0.0331126	3.63551	0.0108
Factor_5	(Tsoi) Neural crest-like	0.0175439	2.37215	0.2067
Factor_6	(Tsoi) Neural crest-like	0.0175439	2.37215	0.2067
Factor_5	(Tsoi) Neural crest-like-Transitory	0.0135135	3.07413	0.2779
Factor_7	(Tsoi) Neural crest-like-Transitory	0.0135135	3.07413	0.2779
Factor_8	(Tsoi) Neural crest-like-Transitory	0.0135135	3.07413	0.2779
Factor_9	(Tsoi) Transitory-Melanocytic	0.0174419	1.83996	0.2192
Factor_1	(Tsoi) Melanocytic	0.0181818	2.48334	0.1967
Factor_7	(Tsoi) Melanocytic	0.0181818	2.48334	0.1967
Factor_3	(Andrews) MES	0.0585106	5.90382	0
Factor_4	(Andrews) MEL	0.0277778	3.14744	0.0382

### Sheet: Supp Table 3C
## Factors of malignant cells derived from Dong et. al cohort
Rank	Factor 1	Factor 2	Factor 3	Factor 4	Factor 5	Factor 6	Factor 7	Factor 8	Factor 9	Factor 10
1	GSTP1	COL1A1	FOS	HMGB2	FZD8	WNT5A	LDLR	IFITM1	HLA-DRA	TNFRSF14
2	HSP90AB1	COL6A2	NDRG1	TOP2A	JCHAIN	GPX3	TPM1	HLA-C	CD74	MZT2A
3	CD63	COL1A2	SIGIRR	BIRC5	ATG12	MET	ITGB8	HLA-B	HLA-DRB1	FKBP11
4	MIF	COL6A1	RXRA	CENPF	NR1H2	WNT5B	ANXA4	TAP1	HLA-DPA1	COL16A1
5	HSPB1	COL5A1	RGS2	MKI67	STAT5A	CLU	AXL	STAT1	HLA-DQA1	RXRB
6	VIM	FN1	CELSR1	TYMS	IGKC	IGF1	S100A4	BST2	HLA-DPB1	IRF3
7	HSP90AA1	LUM	DDR2	PTTG1	MKI67	SOX4	KRT8	IFI27	HLA-DRB5	IL6R
8	LGALS3	TIMP1	CX3CL1	H2AZ1	IL32	IFNAR1	LIF	IFIH1	HLA-DQB1	KIT
9	RPL22	COL4A1	CELSR2	TUBB4B	COTL1	TGFBR2	BST1	HLA-A	CD68	ERBB3
10	EIF5A	IGFBP7	ENG	STMN1	ARF1	STMN1	IER3	B2M	SRGN	ETV5
11	S100A6	COL4A2	BEST1	UBE2C	IFNGR2	CXCL1	CASP3	OAS3	ARHGDIB	IL16
12	CD81	COL5A2	S100A2	EZH2	CAV1	CDH1	EGFR	IFITM3	GLUL	IL11
13	RPL21	TAGLN	COL8A1	CDKN3	DUSP5	MGP	MAML2	MX1	B2M	AATK
14	RPL32	COL18A1	PTGES	TUBB	BAX	IGFBP7	CSF2RA	OAS2	CCL2	SAT1
15	LGALS1	COL12A1	SPP1	PCNA	RPL37	SPP1	PHLDA2	HLA-E	LYN	DNMT3A
16	RPL34	DCN	EFNA1	CALM2	CHEK2	FKBP11	JUN	ICAM1	CIITA	IRF4
17	S100B	RGS5	CST7	CHEK1	ANXA1	H2AZ1	IL4R	SPARCL1	HLA-B	JAG1
18	GPNMB	COL5A3	INHBA	DNMT1	NPPC	VIM	ITGA3	TAP2	GPX1	SREBF1
19	S100A10	COL15A1	IL13RA1	MT2A	IL6ST	MZT2A	AKT1	APOD	PSAP	IGF1R
20	RPL37	IGFBP5	DDR1	HSP90AA1	RPL34	HSP90AA1	ARHGDIB	LGALS3BP	SPP1	DUSP4
21	GPX1	OSMR	KLF2	BRCA1	KDR	IL17RA	JUNB	HSP90B1	ZFP36	KRT18
22	CTNNB1	VCAN	RAMP2	RAD51	GLUL	CXCL8	AHR	MGP	TLR4	SPRY4
23	PSAP	THBS1	CXCL2	CALM3	TNFRSF12A	FZD7	CXCL8	FCRLA	SAT1	DST
24	ANXA2	ITGB1	NOTCH2	PTGES3	PDGFB	ITGA9	GADD45B	CD63	HLA-C	MAPK14
25	CCND1	THBS2	MZT2A	CHEK2	CTLA4	MMP2	ICAM3	S100B	RGS1	PTK2

### Sheet: Supp Table 3D
Dong_etal	Tsoi_Andrews	jaccard	jaccard_oe	p
Factor_3	(Tsoi) Undifferentiated-Neural crest-like	0.0331126	3.49884	0.0125
Factor_4	(Tsoi) Undifferentiated-Neural crest-like	0.012987	1.37227	0.4352
Factor_5	(Tsoi) Undifferentiated-Neural crest-like	0.0263158	2.78066	0.0485
Factor_6	(Tsoi) Neural crest-like	0.0357143	4.55194	0.0117
Factor_7	(Tsoi) Neural crest-like	0.0642202	8.18514	0
Factor_8	(Tsoi) Neural crest-like	0.00869565	1.1083	0.5979
Factor_1	(Tsoi) Transitory-Melanocytic	0.0174419	1.75618	0.2437
Factor_2	(Andrews) MES	0.0418848	4.02174	0.0008
Factor_9	(Andrews) MES	0.0153061	1.46968	0.3338
Factor_10	(Andrews) MEL	0.0571429	6.15269	0

### Sheet: Supp Table 3E
Dong_etal	Love_etal	jaccard	jaccard_oe	p
Factor_8	Factor_1	0.162791	2.86394	0.0002
Factor_4	Factor_10	0.5625	9.89593	0
Factor_1	Factor_2	0.298701	5.25498	0
Factor_2	Factor_3	0.265823	4.67656	0
Factor_10	Factor_4	0.298701	5.25498	0
Factor_1	Factor_5	0.265823	4.67656	0
Factor_9	Factor_6	0.298701	5.25498	0
Factor_8	Factor_6	0.265823	4.67656	0
Factor_1	Factor_7	0.265823	4.67656	0
Factor_5	Factor_7	0.123596	2.17439	0.0109
Factor_7	Factor_8	0.123596	2.17439	0.0109
Factor_1	Factor_9	0.234568	4.1267	0
